# Pre-treatment naïve T cells are associated with severe irAE following PD-1/CTLA4 checkpoint blockade for melanoma

**DOI:** 10.1101/2025.10.30.685578

**Authors:** Kathryne E. Marks, Alice Horisberger, Mehreen Elahee, Ifeoluwakiisi Adejoorin, Nilasha Ghosh, Michael A. Postow, Laura Donlin, Anne R. Bass, Deepak A. Rao

## Abstract

Immune checkpoint inhibitors (ICIs) such as anti-PD-1 and anti-CTLA-4 antibodies are used to induce an immune response against many types of tumors. However, ICIs often also induce autoimmune responses, referred to as immune-related adverse events (irAEs), which occur unpredictably and at varying levels of severity in ICI-treated patients. The immunologic factors that predispose patients to the development of severe irAE are largely unclear. Here, we utilized high dimensional mass cytometry immunophenotyping of longitudinal blood samples from patients with metastatic melanoma treated with combination anti-PD-1/CTLA4 ICI therapy in the context of a clinical trial to characterize alterations in immune profiles induced by combination ICI therapy and to identify immune features associated with development of severe irAEs. Deep T cell profiling highlighted that ICI therapy induces prominent expansions of activated, CD38^hi^ CD4^+^ and CD8^+^ T cells, which are frequently bound by the therapeutic anti-PD-1 antibody, as well as substantial changes in regulatory T cell phenotypes. However, neither the baseline frequency nor the extent of expansion of these cell populations was associated with development of severe irAEs. Rather, single cell-association testing revealed naïve CD4^+^ T cell abundance pre-treatment as significantly associated with the development of severe irAEs. Biaxial gating of naïve CD4^+^ T cells confirmed a significant positive association of naïve CD4^+^ T cell proportion and development of a severe irAE and with the number of irAEs developed in this cohort. Results from this broad profiling study indicate the abundance of naïve CD4^+^ T cells as a predictive feature for the development of severe irAEs following combination anti-PD-1/CTLA4 ICI therapy.
