## SupplementaryTable for "Pre-treatment naïve T cells are associated with severe irAE following PD-1/CTLA4 checkpoint blockade for melanoma"

### Sheet: Sheet1
					irAE details						irAE types
Sample	Paired sample	Timepoints analyzed	age	sex (1 = Female)	irae (1=Yes)	Week of irAE onset	Month of irAE onset	irAE at time of 6week sample collection	High (1) or low (0) irAE severity	number of irAEs	hepatitis	diarrhea	derm	thyroid	non-thyroid endocrine*	arthritis	sicca	myocarditis	myalgia
1	Yes	Pre and Post	51	0	1	2	0.5	0	1	6	0	1	0	0	1	1	0	0	0
3	Yes	Pre and Post	61	1	1	0.6	0.15	0	1	5	1	0	1	0	0	0	0	1	0
5	Yes	Pre and Post	81	1	1	11.1	2.775	1	1	1	0	0	0	0	1	0	0	0	0
7	No	Post	62	0	1	5.9	1.475	0	0	3	0	1	0	1	1	0	0	0	0
9	Yes	Pre and Post	52	0	1	2.7	0.675	0	1	9	1	1	0	0	0	0	0	0	0
12	Yes	Pre and Post	66	1	0		0		0		0	0	0	0	0	0	0	0	0
14	Yes	Pre and Post	60	1	1	9	2.25	1	0	2	0	0	0	0	0	1	0	0	1
16	No	Post	43	1	1	0.6	0.15	0	0	4	1	1	1	0	0	0	0	0	1
17	Yes	Pre and Post	68	0	1	2	0.5	0	0	4	1	0	1	0	0	0	1	0	0
19	Yes	Pre and Post	43	0	1	6	1.5	1	0	3	0	0	0	1	1	0	0	0	0
21	Yes	Pre and Post	19	1	1	3.7	0.925	0	1	3	1	1	0	0	1	0	0	0	0
23	No	Post	57	0	1	10.6	2.65	1	1	3	1	0	0	0	1	0	0	0	0
24	Yes	Pre and Post	74	0	1	1.1	0.275	0	0	7	0	0	1	1	1	0	0	0	0
28	No	Post	50	0	1	6	1.5	1	0	2	0	0	1	0	0	0	0	0	0
30	No	Post	71	0	1	16.7	4.175	1	0	3	0	1	1	0	0	0	0	0	0
32	No	Post	67	0	0		0		0		0	0	0	0	0	0	0	0	0
33	No	Pre	48	1	1	1.7	0.425	0	1	8	1	1	1	1	1	1	1	0	0
34	Yes	Pre and Post	61	1	1	1.4	0.35	0	1	7	1	1	1	1	0	0	0	0	1
36	No	Post	68	1	1	0.4	0.1	0	0	2	0	1	0	0	0	0	1	0	0
37	Yes	Pre and Post	65	1	1	1	0.25	0	1	5	0	0	1	1	1	0	0	0	0
39	Yes	Pre and Post	65	0	1	5.7	1.425	0	0	2	0	0	0	0	1	0	0	0	0
41	Yes	Pre and Post	65	0	1	14.1	3.525	1	0	1	0	0	0	1	0	0	0	0	0
45	Yes	Pre and Post	53	0	1	0.6	0.15	0	0	2	1	1	0	0	0	0	0	0	0
47	Yes	Pre and Post	35	0	1	28.4	7.1	1	1	3	0	1	0	0	0	0	0	0	0
49	Yes	Pre and Post	45	0	1	3	0.75	0	0	4	0	0	1	1	0	0	0	0	0
52	No	Post	64	0	0		0		0		0	0	0	0	0	0	0	0	0
53	Yes	Pre and Post	59	0	1	0	0	0	1	7	1	0	0	1	0	1	0	0	0
55	No	Post	51	0	1	2.9	0.725	0	0	3	0	1	0	0	0	0	1	0	1
56	Yes	Pre and Post	80	0	1	7	1.75	1	1	2	1	0	0	0	0	0	1	0	0
58	Yes	Pre and Post	57	1	1	0.7	0.175	0	1	5	0	1	1	0	1	0	0	0	0
60	No	Pre	64	0	1	10.4	2.6	1	1	3	0	1	1	0	1	0	0	0	0
61	Yes	Pre and Post	49	1	1	0.43	0.1075	0	0	5	1	0	1	1	0	0	0	0	0
63	Yes	Pre and Post	65	1	1	0.7	0.175	0	0	3	0	0	1	0	0	0	0	0	0
65	No	Pre	58	1	1	0.7	0.175	0	1	3	0	1	0	0	0	0	0	0	0
66	Yes	Pre and Post	57	0	1	3	0.75	0	0	2	0	0	0	0	0	0	0	0	0
68	Yes	Pre and Post	71	0	1	31	7.75	1	0	1	0	0	0	0	0	0	0	0	0
70	No	Post	71	0	1	11	2.75	1	0	1	0	0	0	0	1	0	0	0	0
72	Yes	Pre and Post	68	1	0		0		0		0	0	0	0	0	0	0	0	0
74	No	Post	63	0	1	3	0.75	0	0	3	0	0	0	1	0	0	0	0	1
75	Yes	Pre and Post	78	0	1	10	2.5	1	0	1	0	0	0	0	0	0	1	0	0
77	Yes	Pre and Post	83	0	1	2	0.5	0	1	4	1	1	1	0	0	0	0	0	0
79	Yes	Pre and Post	49	0	1	5.1	1.275	0	0	3	1	1	0	0	1	0	0	0	0
81	No	Pre	80	0	1	2.7	0.675	0	1	9	1	0	0	1	1	1	1	0	0
82	No	Pre	71	0	1	6.4	1.6	1	0	3	0	0	1	0	0	0	0	0	0
83	Yes	Pre and Post	41	0	1	5.7	1.425	0	1	2	1	1	0	0	0	0	0	0	0
85	No	Pre	77	0	1	2.9	0.725	0	1	2	0	1	0	0	0	0	0	0	0
86	Yes	Pre and Post	46	1	1	24.5	6.125	1	1	1	0	0	0	0	0	0	0	0	0
88	Yes	Pre and Post	40	1	1	10.3	2.575	1	1	4	1	0	0	0	0	0	0	0	0
90	No	Post	70	0	1	4.6	1.15	0	0	4	0	0	1	0	1	0	1	0	0
															*Non-thyroid endocrine irAEs included hypothyroidism (n=3), adrenal sufficiency (n=7), diabetes (n=1), hypophysitis (n=1) and adrenal insufficiency (n=1). Data were not available for 4 patients
